# Clostridium difficile exploits a host metabolite produced during toxin-mediated infection

**DOI:** 10.1101/2021.01.14.426744

**Authors:** Kali M. Pruss, Justin L. Sonnenburg

## Abstract

Several enteric pathogens can gain specific metabolic advantages over other members of the microbiota by inducing host pathology and inflammation. The pathogen *Clostridium difficile* (*Cd*) is responsible for a toxin-mediated colitis that causes 15,000 deaths in the U.S. yearly^1^, yet the molecular mechanisms by which *Cd* benefits from toxin-induced colitis remain understudied. Up to 21% of healthy adults are asymptomatic carriers of toxigenic *Cd*^2^, indicating that *Cd* can persist as part of a healthy microbiota; antibiotic-induced perturbation of the gut ecosystem is associated with transition to toxin-mediated disease. To understand how *Cd* metabolism adapts from a healthy gut to the inflamed conditions its toxins induce, we used RNA-seq to define the metabolic state of wild-type *Cd* versus an isogenic mutant lacking toxins in a mouse model. Combining bacterial and mouse genetics, we demonstrate that *Cd* utilizes sorbitol derived from both diet and host. Host-derived sorbitol is produced by the enzyme aldose reductase, which is expressed by diverse immune cells and is upregulated during inflammation, including during *Cd* toxin-mediated disease. This work highlights a mechanism by which *Cd* can utilize a host-derived nutrient generated during toxin-induced disease by an enzyme not previously associated with infection.

---

The enteric pathogen *Clostridium difficile* (*Cd*) causes over 450,000 infections in the United States alone^1^. Symptomatic *Cd* infection (CDI) is mediated by the action of two large glycosylating toxins, TcdA and TcdB, which inactivate the Rho family of GTPases. Importantly, a large proportion of healthy infants and adults are asymptomatic carriers of toxigenic *Cd* (up to 90% and 21% of these populations, respectively^3,4^). It has previously been shown that naturally occurring toxin-negative isolates of *Cd* fail to cause disease and elicit a metabolic profile distinct from toxigenic strains^5^. Markers of inflammation are a better predictor of CDI severity than pathogen burden^6^: the host immune response plays a crucial role in dictating the status (symptomatic or asymptomatic) of CDI, but how *Cd* may exploit the distinct ecological niches of a healthy versus inflamed gut remains unknown^7^.

Many enteric pathogens cause disease in the gut by expressing virulence factors to create and maintain a modified niche that provides a competitive advantage over other community members^7,8^: *Salmonella enterica* serovar Typhimurium^9,10^, *Citrobacter rodentium*^11^, enterohemorrhagic *Escherichia coli* (EHEC)^12,13^, and *Vibrio cholerae*^14^ couple metabolic strategies to specific aspects of host response. This foundation of knowledge for how pathogens benefit from the pathology they induce provides a useful template for pursuing an understudied aspect of *Cd* pathogenesis. We hypothesized that toxin production alters the biochemical landscape of the gut and that *Cd* alters its metabolism accordingly. To understand the influence of toxin-mediated inflammation on *Cd* metabolism, we utilized gnotobiotic mice with wild-type *Cd* or an isogenic toxin-deficient mutant^15^. RNA-seq allowed identification of metabolic pathways in *Cd* that were specific to inflammatory or non-inflammatory conditions. Using these controlled diet and gnotobiotic conditions, we predicted that toxin-dependent shifts in the metabolic behavior of *Cd* would reflect alterations in nutrient availability in the lumen due to host-derived metabolites.
