## Extended Data Table 1 for "Clostridium difficile exploits a host metabolite produced during toxin-mediated infection"

### Sheet: ED Table 1
		Colon
Study ID#		Inflammatory cell infiltration	Mucosal hyperplasia	Vascular congestion	Epithelial disruption	Submucosal edema	Cumulative lesion score
060717 Tox- M1	Non-tox	0	2	0	0	0	2
060717 Tox- M2	Non-tox	0	1	0	0	0	1
060717 Tox- M3	Non-tox	0	0	0	0	0	0
060717 Tox- M4	Non-tox	0	0	0	0	0	0
060717 WT M1	Wild-type	2	2	1	0	0	5
060717 WT M2	Wild-type	2	3	0	1	0	6
060717 WT M3	Wild-type	1	1	1	0	0	3
060717 WT M4	Wild-type	2	2	1	0	0	5
