## Extended Data Table 2 for "Clostridium difficile exploits a host metabolite produced during toxin-mediated infection"

### Sheet: ED Table 2
NCBI GeneID	baseMean count	log2-fold change WT / Tox-	log2-fold change SE	stat	P-value	Adjusted P-val	locus_tag	gene name	gene product description
4915598	228.75	4.64068	1.15869	4.00511	6.19894e-05	0.00188703	CD630_19120	eutA	ethanolamine ammonia lyase reactivating factor
4915599	1187.91	4.59963	1.21026	3.80053	0.000144389	0.00367482	CD630_19130	eutB	ethanolamine ammonia lyase large subunit
4915212	48.8206	3.07428	0.649101	4.73621	2.17751e-06	0.000112686	CD630_30930		gamma-glutamyl-gamma-aminobutyrate hydrolase
4913705	35.5621	3.04887	0.666711	4.573	4.80798e-06	0.000213268	CD630_21690		iron-sulfur binding protein
4913704	672.698	2.85758	0.526101	5.43161	5.58472e-08	4.33514e-06	CD630_21680	hcp	hydroxylamine reductase
4915541	57.2413	2.836	0.88735	3.19603	0.00139333	0.0202163	CD630_07670	srlB	PTS system sorbitol-specific transporter subunit IIA
4915537	116.701	2.81275	0.806464	3.48776	0.000487085	0.00963311	CD630_07630	srlM	sorbitol operon activator protein
4914141	28.3647	2.6027	0.496487	5.24223	1.58645e-07	1.14556e-05	CD630_08890	speH	S-adenosylmethionine decarboxylase
4915538	225.206	2.52082	0.748896	3.36605	0.000762523	0.0130808	CD630_07640	srlA	PTS system glucitol/sorbitol-specific transporter subunit IIC
4915600	503.36	2.40389	0.819377	2.9338	0.00334835	0.0366613	CD630_19140	eutC	ethanolamine ammonia-lyase small subunit
4913691	31.6896	2.39461	0.639932	3.74197	0.000182584	0.00442909	CD630_30760	tagK	tagatose-6-phosphate kinase
4913784	114.935	2.39001	0.714971	3.34281	0.000829338	0.0140715	CD630_23260		PTS system fructose/mannitol family transporter subunit IIB
4914728	267.325	2.37896	0.818214	2.90751	0.00364324	0.0387406	CD630_19160	eutM	ethanolamine carboxysome structural protein EutM
4914735	70.5446	2.37607	0.806755	2.94522	0.00322727	0.0356608	CD630_19230		ethanolamine utilization protein
4915361	164.816	2.37063	0.735655	3.22247	0.00127089	0.0192441	CD630_22410	nanE	N-acetylmannosamine-6-phosphate 2-epimerase
4915108	193.544	2.34072	0.647665	3.61409	0.000301401	0.0065444	CD630_28130	garR	2-hydroxy-3-oxopropionate reductase
4915459	544.518	2.27276	0.522993	4.34569	1.3884e-05	0.000552133	CD630_01900		membrane protein
4915593	119.158	2.19845	0.646533	3.40037	0.000672958	0.0121485	CD630_19070	eutG	ethanolamine iron-dependent alcohol dehydrogenase
4915542	514.946	2.12695	0.680673	3.12478	0.0017794	0.0238148	CD630_07680	srlD	sorbitol-6-phosphate dehydrogenase
4915442	10105.5	2.10345	0.435661	4.82818	1.37788e-06	7.63985e-05	CD630_05140		hemagglutinin/adhesin
4915539	737.764	2.0908	0.733989	2.84854	0.00439197	0.0445656	CD630_07650	srlEa	srlEa
4915580	459.059	2.0748	0.54248	3.82467	0.00013095	0.0034168	CD630_07770		membrane protein
4915107	240.889	2.01947	0.566187	3.56679	0.000361375	0.00753066	CD630_28120		gluconate permease
4914142	80.2451	1.99411	0.459435	4.34035	1.42256e-05	0.000552133	CD630_08900	speE	polyamine aminopropyl transferase
4915373	18.4831	1.97672	0.550437	3.59118	0.000329184	0.00704907	CD630_36020		ATPase
4915106	339.262	1.9418	0.61103	3.17792	0.00148337	0.0209119	CD630_28110		hypothetical protein
4913720	514.795	1.89667	0.543406	3.49035	0.000482396	0.00963311	CD630_30360		major facilitator superfamily transporter
4916044	68.4776	1.829	0.429306	4.26037	2.04088e-05	0.000728382	CD630_17160		permease
4912929	2142.36	1.80109	0.366464	4.91478	8.88811e-07	5.11067e-05	CD630_35900	carB2	carbamoyl-phosphate synthase large subunit
4916515	197.753	1.78914	0.635598	2.81489	0.00487946	0.0476438	CD630_00930		50S ribosomal protein L14E/L6E/L27E-like protein
4916733	394.252	1.7784	0.323401	5.49907	3.81792e-08	3.11964e-06	CD630_16960		sodium:alanine symporter
4916368	171.372	1.76704	0.519629	3.40058	0.000672438	0.0121485	CD630_30990		amidohydrolase
4912930	272.001	1.73235	0.399039	4.3413	1.41643e-05	0.000552133	CD630_35910	carA	carbamoyl-phosphate synthase small subunit
4913672	46.4984	1.72139	0.505305	3.40662	0.000657715	0.0121485	CD630_21060		ATP-dependent RNA helicase
4912998	73.358	1.71723	0.585417	2.93335	0.00335324	0.0366613	CD630_36790	rnpA	ribonuclease P protein component
4913402	40.7415	1.71349	0.488906	3.50475	0.000457041	0.00927524	CD630_34500		oxidoreductase
4915478	421.987	1.70978	0.613618	2.78639	0.00532981	0.0499972	CD630_02090		tagatose 6-phosphate kinase
4915581	92.5568	1.70241	0.458519	3.71284	0.000204948	0.00482094	CD630_07780		hypothetical protein
4916075	23.5529	1.66841	0.535161	3.11758	0.00182342	0.0242992	CD630_00200		hypothetical protein
4915582	666.993	1.64147	0.51232	3.204	0.00135533	0.0200907	CD630_07790		amidohydrolase
4915375	159.727	1.63323	0.424181	3.8503	0.000117973	0.00310428	CD630_36040		hypothetical protein
4915374	91.799	1.61313	0.415087	3.88624	0.000101808	0.00278033	CD630_36030		phosphoesterase
4915363	225.809	1.61312	0.381043	4.23343	2.30152e-05	0.000802946	CD630_35920	pyrF	orotidine 5'-phosphate decarboxylase
4914143	116.654	1.6129	0.339425	4.75186	2.01553e-06	0.000106072	CD630_08910	speB	agmatinase
4914502	271.694	1.56691	0.512754	3.05587	0.0022441	0.0278523	CD630_07410	glpK1	glycerol kinase
4915118	61.6085	1.53223	0.394337	3.88559	0.00010208	0.00278033	CD630_25950	pyrR	bifunctional pyrimidine operon regulatory protein/uracil phosphoribosyltransferase
4914501	265.276	1.52676	0.332915	4.58603	4.51743e-06	0.000203285	CD630_07400		pyridoxal phosphate-dependent aminotransferase
4915583	855.383	1.51308	0.542106	2.79111	0.00525272	0.0495736	CD630_07800		hypothetical protein
4916766	139.309	1.50861	0.423742	3.5602	0.000370566	0.00761991	CD630_10260	potC	spermidine/putrescine ABC transporter permease
4914441	170.247	1.50692	0.404336	3.72689	0.000193858	0.00463022	CD630_27040		permease
4916464	68.488	1.48957	0.504719	2.95128	0.00316459	0.0354186	CD630_22790		sugar-phosphate dehydrogenase
4914006	569.859	1.48202	0.508415	2.91498	0.00355706	0.0382168	CD630_25500		sugar family ABC transporter substrate-binding protein
4915168	45.7271	1.4773	0.443574	3.33044	0.000867074	0.0145528	CD630_32710		hypothetical protein
4913611	509.94	1.47252	0.463694	3.17562	0.00149515	0.0209119	CD630_34770		dCMP deaminase
13439719	441.835	1.4253	0.237776	5.99431	2.04355e-09	2.11507e-07	CD630_26050		pseudo
4916062	105.25	1.41178	0.317449	4.44728	8.69647e-06	0.000369898	CD630_22600		major facilitator superfamily transporter
4913713	928.259	1.40577	0.391667	3.5892	0.000331697	0.00705423	CD630_30290	malY	bifunctional cystathionine beta-lyase/maltose regulon repressor
4914506	239.812	1.36206	0.342139	3.981	6.86267e-05	0.0020489	CD630_07440		MotA/TolQ/ExbB proton channel
4916395	2219.33	1.35413	0.425403	3.18317	0.00145673	0.0207639	CD630_32390	prdE	proline reductase PrdE
4914646	35.4873	1.32496	0.454458	2.91548	0.00355147	0.0382168	CD630_03170		ABC transporter permease
4915135	88.183	1.3238	0.448783	2.94975	0.00318031	0.0354186	CD630_26270		hypothetical protein
4915151	357.77	1.31158	0.199587	6.57145	4.98262e-11	8.59502e-09	CD630_23570	grdX	glycine reductase complex component
4915150	3941.5	1.30177	0.418026	3.11408	0.0018452	0.0244844	CD630_23560	trxB3	thioredoxin reductase
4916594	34.6734	1.29269	0.461669	2.80002	0.00510989	0.0487978	CD630_15060		MATE family drug/sodium antiporter
4916801	1613.13	1.2552	0.329808	3.80585	0.000141317	0.00362636	CD630_08730		sugar family ABC transporter substrate-binding protein
4916045	149.374	1.24824	0.405954	3.07483	0.00210626	0.0270245	CD630_17170		hypothetical protein
4913178	123.941	1.23608	0.404095	3.05889	0.00222158	0.027716	CD630_27650		LytR family transcriptional regulator
4913667	52.5538	1.23491	0.37349	3.30641	0.000945003	0.015525	CD630_21010	xdhB	xanthine dehydrogenase FAD-binding subunit XdhB
4916396	3036.97	1.23002	0.374068	3.28824	0.00100815	0.0160528	CD630_32400	prdD	proline reductase PrdD
4916785	793.643	1.20881	0.283336	4.26636	1.98687e-05	0.000719745	CD630_17680		membrane protein
4916468	210.189	1.19389	0.396545	3.01072	0.0026063	0.0313666	CD630_22830		PTS operon transcription antiterminator
4915423	1032.48	1.18539	0.349631	3.39042	0.000697861	0.0123117	CD630_27380		cytosine permease
4913118	1143.85	1.1853	0.35844	3.30682	0.000943615	0.015525	CD630_21380	pyrH	uridylate kinase
4916399	15844.1	1.18313	0.423103	2.79633	0.00516867	0.0490786	CD630_32440	prdA	D-proline reductase PrdA
4916248	603.995	1.17133	0.321129	3.64754	0.000264763	0.00591431	CD630_16830		membrane protein
4914087	47.5168	1.17044	0.417387	2.8042	0.0050441	0.0486319	CD630_29050		tail tape measure protein
4915524	356.983	1.15629	0.40113	2.88257	0.00394441	0.0408247	CD630_05250		pseudo
4915021	149.089	1.15258	0.378885	3.04204	0.00234984	0.0287254	CD630_01850	pyrK	dihydroorotate dehydrogenase electron transfer subunit
4913606	635.064	1.14617	0.315653	3.6311	0.000282212	0.00621467	CD630_34720	atpF	ATP synthase subunit B
4913714	2700.01	1.14349	0.404344	2.82801	0.00468391	0.0466139	CD630_30300		PTS system glucose-like transporter subunit IIBC
4915422	943.275	1.12147	0.322347	3.47907	0.000503153	0.00988791	CD630_27370		nitrilase/cyanide hydratase and apolipoprotein N-acyltransferase
4914803	1931.51	1.07466	0.260986	4.11771	3.82664e-05	0.00126401	CD630_34690	atpG	ATP synthase subunit gamma
4916393	6429.7	1.06225	0.358896	2.95976	0.00307878	0.0348891	CD630_32370	prdF	proline racemase
4914805	455.713	1.05715	0.3245	3.25779	0.00112285	0.0176977	CD630_34710	atpH	ATP synthase subunit delta
4914172	76.1789	1.05302	0.327958	3.21085	0.00132341	0.0197557	CD630_23300	xpt	xanthine phosphoribosyltransferase
4913609	404.236	1.05018	0.266152	3.94579	7.95357e-05	0.00230802	CD630_34750	atpI	ATP synthase subunit I
4916247	1290.74	1.02566	0.277867	3.69119	0.000223206	0.00517205	CD630_16820	iunH	nucleoside hydrolase
4914769	111.301	1.02077	0.344651	2.96175	0.00305894	0.0348891	CD630_34380	cobU	adenosylcobinamide kinase/adenosylcobinamide phosphate guanyltransferase
4914844	71.8388	1.01857	0.363483	2.80226	0.00507463	0.0486319	CD630_13880		pseudo
4912997	74.3574	1.01375	0.352474	2.8761	0.00402622	0.0415329	CD630_36781		membrane protein insertion efficiency factor
4916829	340.19	1.00813	0.297498	3.3887	0.000702244	0.012319	CD630_07850		ABC transporter ATP-binding protein
4913458	2068.62	0.979478	0.326036	3.0042	0.00266277	0.0319224	CD630_31370	bglF	PTS system beta-glucoside-specific transporter subunit IIABC
4915030	116.918	0.977844	0.3169	3.08565	0.00203106	0.0263867	CD630_30610		PTS system alpha-glucoside-specific transporter subunit IICB
4913932	228.905	0.976822	0.319353	3.05875	0.00222264	0.027716	CD630_04550		UvrD-family helicase
4913119	3591.39	0.973069	0.26205	3.7133	0.000204573	0.00482094	CD630_21390	tsf	elongation factor Ts
4913818	335.926	0.967986	0.210444	4.59974	4.23024e-06	0.000196043	CD630_26620		GTP-binding protein YchF
4916672	694.628	0.960994	0.277649	3.46118	0.000537815	0.0103081	CD630_00590	secE	protein translocase subunit SecE
4916659	499.767	0.940094	0.289109	3.25169	0.00114722	0.0179	CD630_31160	bglF	PTS system beta-glucoside-specific transporter subunit IIABC
4915948	231.387	0.939924	0.306375	3.06789	0.00215576	0.0270997	CD630_02450	flgB	flagellar basal-body rod protein FlgB
4916703	98.5943	0.928308	0.287406	3.22995	0.00123812	0.0189377	CD630_25000	argH	argininosuccinate lyase
4913996	122.143	0.9241	0.251723	3.6711	0.000241513	0.00547371	CD630_33480		hypothetical protein
4915149	1375.29	0.923658	0.26738	3.45447	0.000551371	0.0104391	CD630_23550	trxA2	thioredoxin 2
4915058	355.372	0.918441	0.269764	3.40461	0.000662586	0.0121485	CD630_19730		pyridoxal phosphate-dependent transferase
4915023	568.747	0.911374	0.313132	2.91051	0.00360841	0.0385021	CD630_01870	pyrE	orotate phosphoribosyltransferase
4914099	97.4225	0.90857	0.323129	2.81179	0.00492671	0.0479543	CD630_06690		two-component sensor histidine kinase
4913608	834.007	0.895507	0.231004	3.87658	0.000105935	0.00284562	CD630_34740	atpB	ATP synthase subunit A
4914723	109.859	0.89444	0.300391	2.97759	0.00290529	0.0341335	CD630_28730		signaling protein
4914102	481.451	0.890768	0.270872	3.28852	0.00100717	0.0160528	CD630_06720		hypothetical protein
4912928	490.849	0.877258	0.292307	3.00116	0.00268957	0.0321197	CD630_35890	carA	carbamoyl-phosphate synthase small subunit
4912995	714.037	0.876616	0.238273	3.67904	0.00023411	0.00534493	CD630_36770		SpoIIIJ-associated RNA/ssDNA-binding protein Jag
4913146	7515.3	0.85502	0.259785	3.29126	0.000997403	0.0160463	CD630_00980	rpoA	DNA-directed RNA polymerase subunit alpha
4916512	6722.7	0.84805	0.268378	3.15991	0.00157817	0.0216824	CD630_00900	prlA	protein translocase subunit SecY
4913598	131.825	0.818003	0.251756	3.24918	0.00115737	0.0179682	CD630_36510		metallo-beta-lactamase-like hydrolase
4915519	121.54	0.816236	0.285492	2.85906	0.00424905	0.0435422	CD630_05200		two-component sensor histidine kinase
4913615	165.78	0.81622	0.281636	2.89814	0.00375383	0.039645	CD630_34810		protein-tyrosine phosphatase reductase
4915119	112.788	0.758506	0.260604	2.91057	0.00360775	0.0385021	CD630_25960		pseudouridylate synthase
4914765	389.057	0.755335	0.22819	3.31011	0.00093259	0.0154926	CD630_34350	cobQ	cobyric acid synthase
4913115	640.505	0.722916	0.176353	4.09926	4.14468e-05	0.00135465	CD630_21360	uppS	undecaprenyl pyrophosphate synthetase
4913579	345.275	0.718176	0.241633	2.97217	0.002957	0.0341547	CD630_21510		hypothetical protein
4914147	981.129	0.71605	0.233367	3.06835	0.00215247	0.0270997	CD630_08950		metallo-beta-lactamase superfamily exported protein
4916216	233.247	0.682798	0.242359	2.8173	0.00484295	0.0474802	CD630_29970		iron family ABC transporter ATP-binding protein
4912994	209.732	0.676694	0.234111	2.89049	0.00384645	0.0400779	CD630_36760	mnmE	tRNA modification GTPase TrmE
4914233	231.721	0.673558	0.226019	2.98009	0.00288162	0.0340207	CD630_25600	recG	ATP-dependent DNA helicase RecG
4916102	536.301	0.671601	0.21143	3.17646	0.00149083	0.0209119	CD630_00150	tadA	transfer RNA specific adenosine deaminase
4912996	816.264	0.668346	0.212514	3.14495	0.00166117	0.0226226	CD630_36780	oxaA1	sporulation membrane protein SpoIIIJ
4915154	247.64	0.660936	0.232257	2.84571	0.00443127	0.044685	CD630_27810	mviN	transmembrane virulence factor
4914899	477.467	0.656587	0.220905	2.97226	0.00295616	0.0341547	CD630_26950	asnA	aspartate--ammonia ligase
4916561	704.585	0.652876	0.21437	3.04555	0.00232255	0.0286171	CD630_11260		AraC family transcriptional regulator
4915723	154.294	0.644109	0.218861	2.94301	0.00325037	0.0357886	CD630_14510	folB	dihydroneopterin aldolase
4916663	807.053	0.642188	0.189176	3.39467	0.000687123	0.0122584	CD630_00510	gltX	glutamate--tRNA ligase
4914118	519.732	0.631363	0.190746	3.30997	0.000933048	0.0154926	CD630_36250		signaling protein
4916499	220.986	0.608962	0.217309	2.80229	0.00507408	0.0486319	CD630_00300		membrane protein
4916076	1720.4	0.593865	0.202556	2.93186	0.00336939	0.0367086	CD630_00210	pycA	pyruvate carboxylase
4915952	1328.22	0.550077	0.195707	2.81071	0.0049432	0.0479645	CD630_02490	fliG	flagellar motor switch protein FliG
4913407	1040.36	-0.526884	0.185867	-2.83473	0.00458638	0.0459377	CD630_34550		carboxy-terminal protease
4916749	2475.23	-0.572044	0.186271	-3.07103	0.00213319	0.0270349	CD630_02310	flgK	flagellar hook-associated protein FlgK
4915777	691.084	-0.577745	0.18042	-3.20222	0.00136374	0.0200907	CD630_34000		glmZ(sRNA)-inactivating NTPase
4914609	2485.98	-0.588525	0.189871	-3.0996	0.00193782	0.0254955	CD630_13220	dapG	aspartate kinase I
4914282	275.792	-0.598529	0.190717	-3.13831	0.00169923	0.0230398	CD630_06900		nucleotide phosphodiesterase
4913791	261.549	-0.599583	0.207264	-2.89285	0.00381767	0.0400426	CD630_36370		NADPH-dependent FMN reductase
4913632	852.437	-0.608079	0.179207	-3.39317	0.000690892	0.0122584	CD630_03070		chaperone protein
4912931	347.339	-0.618406	0.212928	-2.9043	0.00368081	0.0390065	CD630_33100		D-isomer specific 2-hydroxyacid dehydrogenase
4913903	583.775	-0.626166	0.209322	-2.9914	0.00277704	0.0329112	CD630_19430		hypothetical protein
4916495	3924.11	-0.627714	0.179331	-3.50031	0.000464709	0.00936962	CD630_00260	clpC	class III stress response-related ATPase
4915388	574.47	-0.628782	0.190902	-3.29374	0.000988646	0.0159883	CD630_18781		pseudo
4914558	640.497	-0.638758	0.186092	-3.43249	0.000598073	0.0111199	CD630_24480		MiaB-like tRNA modifying protein
4915817	793.739	-0.648388	0.172846	-3.75125	0.000175952	0.00430182	CD630_24411		PhoH-like protein
4915166	866.091	-0.659188	0.231407	-2.84861	0.00439101	0.0445656	CD630_32690		oligoendopeptidase F
4913518	784.886	-0.665834	0.216644	-3.0734	0.00211635	0.0270349	CD630_12860		hypothetical protein
4914285	150.881	-0.675852	0.23617	-2.86172	0.00421354	0.0433214	CD630_06930		MerR family transcriptional regulator
4914714	2535.21	-0.677025	0.237156	-2.85476	0.00430692	0.0439901	CD630_28640		hydrolase
4914202	799.646	-0.698478	0.218472	-3.19711	0.00138814	0.0202163	CD630_35630		spore cortex-lytic hydrolase
4914783	1384.13	-0.708953	0.240622	-2.94633	0.00321565	0.0356593	CD630_15900		membrane protein
4914796	1842.26	-0.714579	0.247103	-2.89182	0.00383016	0.0400426	CD630_34620		antitoxin endoAI
4916441	768.369	-0.716591	0.242951	-2.94953	0.00318254	0.0354186	CD630_21150		copper-transporting P-type ATPase
4913416	3725.4	-0.728261	0.244772	-2.97526	0.00292737	0.0341547	CD630_08810		hypothetical protein
4915179	7902.31	-0.734502	0.248413	-2.95677	0.00310875	0.0351006	CD630_32820	pflD	pyruvate formate-lyase
4913702	896.079	-0.735096	0.195028	-3.76918	0.000163784	0.0040684	CD630_21660	msrAB	peptide methionine sulfoxide reductase MsrA/MsrB
4914696	129.874	-0.737252	0.261447	-2.81989	0.00480394	0.0474802	CD630_22260	sat	streptogramin A acetyltransferase
4913259	1396.11	-0.739491	0.248422	-2.97676	0.00291316	0.0341335	CD630_11990	spoIIIAH	stage III sporulation protein AH
4915868	2644.42	-0.745482	0.257784	-2.89188	0.0038294	0.0400426	CD630_12750	codY	transcriptional repressor CodY
4916443	647.98	-0.74799	0.235138	-3.18107	0.00146731	0.0208037	CD630_21170	trxB	thioredoxin reductase
4914249	381.823	-0.763676	0.261089	-2.92497	0.00344491	0.0374002	CD630_09950	serA	D-3-phosphoglycerate dehydrogenase
4913258	1504.46	-0.764739	0.251843	-3.03656	0.00239291	0.0291372	CD630_11980	spoIIIAG	stage III sporulation protein AG
4915055	235.066	-0.772596	0.245082	-3.1524	0.00161936	0.0221503	CD630_19700		hypothetical protein
4916064	3299.73	-0.773182	0.227518	-3.39834	0.000677954	0.0121679	CD630_22620		major facilitator superfamily transporter
4915699	4476.13	-0.77635	0.257416	-3.01594	0.00256184	0.0309514	CD630_22470	cspBA	subtilisin-like serine protease
4915401	145.678	-0.778773	0.277432	-2.80707	0.00499943	0.048359	CD630_28340	glyA	serine hydroxymethyltransferase
4915810	2788.98	-0.783459	0.231931	-3.37798	0.000730205	0.0127376	CD630_24340		hypothetical protein
4913508	5201.93	-0.789793	0.200141	-3.94619	7.94045e-05	0.00230802	CD630_01200	glmS	glucosamine--fructose-6-phosphate aminotransferase
4913923	620.349	-0.793459	0.237587	-3.33965	0.000838832	0.0141553	CD630_06290		Crp family transcriptional regulator
4915638	9181.18	-0.794935	0.279368	-2.84547	0.00443458	0.044685	CD630_34900	spoIIE	stage II sporulation protein
4914560	341.604	-0.806508	0.284624	-2.83358	0.00460291	0.0459551	CD630_24500	prmA	50S ribosomal protein L11 methyltransferase
4913011	1213.53	-0.806904	0.239113	-3.37457	0.00073932	0.0128245	CD630_28330		calcium-transporting ATPase
4915698	2416.88	-0.812899	0.278829	-2.9154	0.0035523	0.0382168	CD630_22460	cspC	subtilisin-like serine protease
4914610	1711.71	-0.813681	0.174196	-4.67107	2.99637e-06	0.00015006	CD630_13230	tepA	protein export-enhancing factor
4915818	784.424	-0.819519	0.266402	-3.07624	0.00209626	0.0270078	CD630_24420	spoIV	stage IV sporulation protein
4915928	142.927	-0.835659	0.272105	-3.0711	0.00213274	0.0270349	CD630_16780		membrane protein
4915178	665.227	-0.837957	0.231447	-3.62051	0.000294025	0.00642922	CD630_32810	proC	pyrroline-5-carboxylate reductase
4916194	608.893	-0.838043	0.225979	-3.7085	0.000208487	0.00486731	CD630_05560		sugar isomerase / endonuclease
4915393	219.448	-0.849039	0.26548	-3.19812	0.00138325	0.0202163	CD630_18840		hypothetical protein
4914349	146.749	-0.866553	0.271249	-3.19468	0.00139984	0.0202164	CD630_21830	csdA	ATP-dependent RNA helicase
4914500	164.367	-0.872568	0.239059	-3.65001	0.000262232	0.00590022	CD630_07390		hypothetical protein
4913325	2547.51	-0.874526	0.252989	-3.45678	0.000546673	0.0104136	CD630_26420	sigG	sporulation sigma factor SigG
4915821	2040.56	-0.881986	0.271082	-3.25358	0.00113962	0.0178714	CD630_24440		ribosome-associated sigma 54 modulation protein
22203852	7500.72	-0.896856	0.318203	-2.8185	0.00482487	0.0474802	CD630_12300	sigK	RNA polymerase sigma-28 factor SigK
4916202	3797.62	-0.897835	0.231656	-3.87572	0.00010631	0.00284562	CD630_05640		ATP-dependent protease
4915167	155.64	-0.903562	0.296977	-3.04253	0.00234598	0.0287254	CD630_32700		MgtC/SapB family magnesium transport ATPase
4913761	282.322	-0.912904	0.26364	-3.4627	0.000534791	0.0103081	CD630_04340		MATE family drug/sodium antiporter
4914013	313.673	-0.91474	0.241839	-3.78243	0.000155303	0.00392045	CD630_12980		sporulation protein
4914464	1907.07	-0.930002	0.266566	-3.48882	0.000485163	0.00963311	CD630_20480		RpiR family transcriptional regulator
4913102	11672.6	-0.941758	0.237327	-3.96818	7.24226e-05	0.00214164	CD630_26290	spoIVA	stage IV sporulation protein A
4914361	397.497	-0.943582	0.314771	-2.99768	0.00272041	0.0323635	CD630_01550		4-hydroxyphenylacetate decarboxylase activating enzyme
4916255	1442.87	-0.957088	0.244783	-3.90994	9.23184e-05	0.0026298	CD630_16900	trxA	thioredoxin
4912897	128.493	-0.957946	0.342225	-2.79917	0.00512338	0.0487978	CD630_35420	spmA	spore maturation protein A
4912875	48.7516	-0.965754	0.326833	-2.95488	0.00312786	0.0351884	CD630_27240		polysaccharide deacetylase
4916784	58.2973	-0.982939	0.32176	-3.05488	0.00225151	0.0278523	CD630_17670	gapB	glyceraldehyde-3-phosphate dehydrogenase
4914601	232.834	-0.98627	0.241442	-4.08492	4.40921e-05	0.0014114	CD630_18330	aroB	3-dehydroquinate synthase
4916685	126.904	-0.987944	0.350029	-2.82246	0.00476562	0.0472755	CD630_05500		membrane protein
4914600	384.319	-1.0126	0.327426	-3.09261	0.00198406	0.0258928	CD630_18320	aroF	phospho-2-dehydro-3-deoxyheptonate aldolase
4914283	186.801	-1.0248	0.227356	-4.50748	6.56027e-06	0.000282911	CD630_06910		short chain dehydrogenase/reductase
4914911	104.154	-1.02866	0.361619	-2.84459	0.00444691	0.044685	CD630_18740	vexP2	ABC transporter ATP-binding protein
4914909	53.562	-1.02878	0.315709	-3.25865	0.00111945	0.0176977	CD630_18720		iron-sulfur binding protein
4916189	136.578	-1.04374	0.351347	-2.97069	0.00297129	0.0341547	CD630_11940	spoIIIAC	stage III sporulation protein AC
4915876	182.51	-1.04457	0.235961	-4.42689	9.56035e-06	0.000401147	CD630_35780		resolvase
4916256	3582.73	-1.04861	0.248242	-4.22413	2.39869e-05	0.000818455	CD630_16910	trxB	thioredoxin-disulfide reductase
4914277	4919.57	-1.05887	0.287228	-3.68651	0.000227347	0.00522898	CD630_06850	infC	translation initiation factor IF-3
4915697	581.659	-1.05939	0.30573	-3.46512	0.00052999	0.0102851	CD630_22451		hypothetical protein
4914439	705.958	-1.07336	0.361437	-2.96969	0.00298098	0.0341547	CD630_27020	brnQ	branched-chain amino acid transport system II carrier protein
4916187	601.35	-1.10063	0.274763	-4.00573	6.18272e-05	0.00188703	CD630_11920	spoIIIAA	stage III sporulation protein AA
4915881	113.246	-1.10073	0.357024	-3.08306	0.00204882	0.0265066	CD630_18560		hydrolase
4915198	18257	-1.11783	0.361464	-3.09251	0.0019847	0.0258928	CD630_10633		hypothetical protein
4915247	122.016	-1.14986	0.354738	-3.24142	0.00118935	0.0183728	CD630_27500	agrB	accessory gene regulator
4915389	1761.09	-1.15358	0.26796	-4.30506	1.66943e-05	0.000632144	CD630_18800		hypothetical protein
4913326	491.915	-1.16758	0.361829	-3.22687	0.00125153	0.019049	CD630_26430	sigE	sporulation sigma factor SigE
4916570	2064.89	-1.1705	0.365563	-3.2019	0.00136526	0.0200907	CD630_11330		hypothetical protein
4915103	764.033	-1.17084	0.299992	-3.9029	9.5046e-05	0.00268289	CD630_28080		hypothetical protein
4914360	116.183	-1.17115	0.377195	-3.10491	0.0019034	0.0251492	CD630_01540		4-hydroxyphenylacetate decarboxylase small subunit
4916608	84.462	-1.17704	0.421524	-2.79234	0.00523283	0.0495364	CD630_33710		conjugative transposon protein
4914109	45.1745	-1.18181	0.391394	-3.01947	0.00253214	0.0307121	CD630_06790		hypothetical protein
4913233	178.909	-1.18485	0.344593	-3.4384	0.000585161	0.0109608	CD630_17460	gltC	sodium/glutamate symporter
4915878	80.6393	-1.18539	0.372419	-3.18295	0.00145782	0.0207639	CD630_18530		membrane protein
4913621	335.109	-1.18638	0.332996	-3.56275	0.000366989	0.00759667	CD630_02960		hypothetical protein
4915197	16191	-1.18746	0.352583	-3.3679	0.000757433	0.0130657	CD630_10632		hypothetical protein
4913073	36740.1	-1.21853	0.389672	-3.12707	0.00176559	0.0237322	CD630_33490	bclA3	exosporium glycoprotein BclA3
4913521	6922.76	-1.21909	0.288397	-4.22712	2.36701e-05	0.000816619	CD630_12890		ribonuclease J family protein
4915046	50.252	-1.22547	0.314944	-3.89106	9.9808e-05	0.002767	CD630_18470		conjugative transposon protein
4915200	8933.31	-1.23098	0.284235	-4.33084	1.48539e-05	0.000569399	CD630_10650		hypothetical protein
4914725	24.1644	-1.23236	0.437474	-2.817	0.00484742	0.0474802	CD630_28750	fhuC	ferrichrome-specific ABC transporter ATP-binding protein
13439761	37.0952	-1.23775	0.374793	-3.30249	0.000958304	0.0156607	CD630_04341		conjugative transposon protein
4914525	23.1905	-1.23994	0.444863	-2.78723	0.0053161	0.0499972	CD630_21980		ferredoxin/flavodoxin oxidoreductase subunit beta
4915268	20988.8	-1.25935	0.288361	-4.36725	1.25821e-05	0.000507371	CD630_14330		bifunctional peroxiredoxin/chitinase
4914207	2132.12	-1.27041	0.244275	-5.20074	1.98495e-07	1.40074e-05	CD630_35680		hypothetical protein
4916144	1713.45	-1.28111	0.258181	-4.96206	6.97477e-07	4.25313e-05	CD630_22550		hypothetical protein
4914969	342.652	-1.28523	0.3013	-4.26562	1.9935e-05	0.000719745	CD630_14080	ddl	D-alanine--D-alanine ligase
4915100	533.02	-1.29501	0.4063	-3.18733	0.00143595	0.0206417	CD630_04980		cell-division FtsK/SpoIIIE-family protein
4915741	2520.4	-1.3253	0.389589	-3.40178	0.000669474	0.0121485	CD630_23990		hypothetical protein
4915438	150.896	-1.32567	0.3696	-3.58677	0.000334801	0.00707181	CD630_05101		conjugative transposon protein
4914999	41.3591	-1.32951	0.410606	-3.23791	0.00120409	0.0185084	CD630_11700		hypothetical protein
13439751	772.993	-1.33214	0.286024	-4.65746	3.20141e-06	0.000155399	CD630_15951		ferredoxin
4916686	12541.6	-1.33834	0.334967	-3.99542	6.45792e-05	0.00194678	CD630_05510	sleC	spore cortex-lytic protein
4914912	633.772	-1.3625	0.255419	-5.33438	9.5869e-08	7.26032e-06	CD630_18750	vexP3	ABC transporter permease
4914103	269.667	-1.36534	0.310469	-4.39766	1.09424e-05	0.000453014	CD630_06730		methyltransferase
4916375	523.516	-1.3729	0.227849	-6.02548	1.68612e-09	1.80531e-07	CD630_11730		FAD-linked oxidase
4915204	203.755	-1.3894	0.364558	-3.81119	0.000138299	0.0035785	CD630_30850	mngB	alpha-mannosidase
4915049	562.207	-1.39523	0.269138	-5.18408	2.1708e-07	1.49785e-05	CD630_18500		AraC family transcriptional regulator
4914907	72.467	-1.39975	0.299017	-4.68117	2.85248e-06	0.000145196	CD630_18710		oxidoreductase
4915437	293.746	-1.40899	0.347498	-4.05467	5.02054e-05	0.00157462	CD630_05100		hypothetical protein
4913306	33.1464	-1.42203	0.447998	-3.17418	0.0015026	0.0209218	CD630_17930		hypothetical protein
4913040	39.1738	-1.42376	0.381908	-3.72801	0.000193	0.00463022	CD630_15800	hom2	homoserine dehydrogenase
4913232	98.2893	-1.42506	0.414501	-3.43802	0.000585987	0.0109608	CD630_17451	feoA	ferrous iron transport protein
4915629	606.508	-1.43787	0.348721	-4.12328	3.73522e-05	0.00126064	CD630_16310	sodA	superoxide dismutase
4914931	117.535	-1.44832	0.33124	-4.37243	1.22872e-05	0.000501997	CD630_03920		radical SAM family protein
4915099	158.724	-1.44839	0.40434	-3.5821	0.000340841	0.00715075	CD630_04970		conjugative transposon protein
4913717	43.077	-1.45015	0.357381	-4.05772	4.95534e-05	0.00157003	CD630_30330	trxA	thioredoxin
4915048	140.818	-1.45192	0.362185	-4.00877	6.1035e-05	0.00188703	CD630_18490		conjugative transfer protein
13439764	81.33	-1.46394	0.461788	-3.17016	0.00152357	0.0211192	CD630_05102		pseudo
4915589	1228.29	-1.48732	0.418624	-3.55289	0.000381026	0.00778347	CD630_19040		ABC transporter permease
4914035	4050.37	-1.49455	0.476917	-3.13378	0.00172569	0.0232969	CD630_23820		pyridoxal phosphate-dependent transferase
4915742	8084.71	-1.49772	0.293581	-5.10155	3.36879e-07	2.17918e-05	CD630_24000	cotJB2	spore coat peptide assembly protein CotJB
4913441	18.8754	-1.53891	0.51983	-2.96041	0.00307227	0.0348891	CD630_t0690		tRNA-Ala
4914032	8219.43	-1.55715	0.483412	-3.22116	0.00127674	0.0192441	CD630_23790	buk	butyrate kinase
4916556	9442.86	-1.56322	0.315054	-4.96176	6.98581e-07	4.25313e-05	CD630_15170	feoB	ferrous iron transport protein FeoB
4915289	111.492	-1.5689	0.43555	-3.60212	0.000315631	0.0068058	CD630_05030		membrane protein
4915743	25010.1	-1.57008	0.366817	-4.28029	1.86648e-05	0.000689932	CD630_24010	cotJC2	spore coat peptide assembly protein CotJC
4915047	31.4035	-1.57847	0.400639	-3.93988	8.15208e-05	0.00234372	CD630_18480		conjugative transposon protein
4914932	85.0771	-1.58385	0.373593	-4.23951	2.24007e-05	0.000790387	CD630_03930		membrane protein
4914034	7486.48	-1.60293	0.485697	-3.30028	0.000965893	0.0157021	CD630_23810	iorA	indolepyruvate oxidoreductase subunit IorA
4914033	2344.82	-1.60521	0.415934	-3.8593	0.000113714	0.0030178	CD630_23800	iorB	indolepyruvate oxidoreductase subunit IorB
4915288	150.061	-1.63866	0.42104	-3.89192	9.94527e-05	0.002767	CD630_05020		ATPase
4916095	17.9867	-1.63999	0.568189	-2.88634	0.00389751	0.0404741	CD630_t0010		tRNA-Ala
4914924	1169.54	-1.64696	0.317967	-5.17966	2.22286e-07	1.50043e-05	CD630_30070		hypothetical protein
4915070	303.402	-1.72555	0.544757	-3.16755	0.00153729	0.0212146	CD630_20550		hypothetical protein
4916603	111.946	-1.72614	0.373199	-4.62525	3.74144e-06	0.000176018	CD630_33680		ribosome biogenesis GTPase RsgA
4915381	1524.21	-1.73616	0.540532	-3.21196	0.00131834	0.0197557	CD630_18970		hypothetical protein
4914208	5911.64	-1.75195	0.315616	-5.55088	2.8423e-08	2.38523e-06	CD630_35690		sporulation-specific protease
4914787	299.232	-1.77579	0.350637	-5.06448	4.0952e-07	2.59502e-05	CD630_15940	cysK	O-acetyl-serine thiol-lyase A
4915586	919.553	-1.77771	0.284497	-6.2486	4.14158e-10	5.84528e-08	CD630_07830	spoIVB	S55 peptidase family stage IV sporulation protein SpoIVB
4916684	140.958	-1.78041	0.291263	-6.11272	9.79501e-10	1.0862e-07	CD630_05490		hypothetical protein
4913520	94.4272	-1.79592	0.517725	-3.46887	0.000522656	0.0102066	CD630_12880		membrane protein
4915612	13.8777	-1.86097	0.554047	-3.35886	0.000782641	0.0133522	CD630_04150		membrane protein
4913255	19.9004	-1.86474	0.627684	-2.97083	0.00296994	0.0341547	CD630_t0660		tRNA-Ala
4914788	297.354	-1.87305	0.411693	-4.54964	5.37367e-06	0.000235003	CD630_15950	cysE	serine acetyltransferase
4916557	1551.75	-1.88732	0.278143	-6.78542	1.15753e-11	2.11419e-09	CD630_15180	feoA	ferrous iron transport protein FeoA
13439763	538.481	-1.89017	0.458993	-4.11808	3.8204e-05	0.00126401	CD630_05040		pseudogene/intron RNA domain II
4915835	618.221	-1.94162	0.317176	-6.12157	9.2655e-10	1.06553e-07	CD630_14630		hypothetical protein
4916425	54.515	-2.0037	0.46729	-4.28791	1.80363e-05	0.000674733	CD630_03560	xis	excisionase
13439640	252.815	-2.02524	0.422888	-4.78906	1.67566e-06	8.97054e-05	CD630_20541		hypothetical protein
4913429	149.314	-2.08699	0.422744	-4.93676	7.94326e-07	4.65355e-05	CD630_25320		alanine--glyoxylate transaminase
4916427	87.6208	-2.08919	0.454529	-4.5964	4.2986e-06	0.000196282	CD630_03580		conjugative transposon protein
4915142	337.856	-2.12421	0.565259	-3.75794	0.000171321	0.00422184	CD630_23460		membrane protein
4915751	2610.31	-2.2168	0.382901	-5.78949	7.05988e-09	6.85029e-07	CD630_24090		hypothetical protein
13439676	63.0708	-2.22711	0.58941	-3.77855	0.000157746	0.00395001	CD630_17511		hypothetical protein
4913428	110.048	-2.29315	0.463503	-4.94743	7.5198e-07	4.49019e-05	CD630_25310		membrane protein
4916438	561.546	-2.35707	0.309478	-7.6163	2.6105e-14	6.75467e-12	CD630_21120		hypothetical protein
4916428	248.783	-2.39677	0.390901	-6.13139	8.71159e-10	1.06553e-07	CD630_03590		RNA polymerase sigma factor
4915382	8118.62	-2.43998	0.330259	-7.38807	1.48974e-13	3.5582e-11	CD630_18980		cell wall hydrolase
4913248	25.7666	-2.44421	0.597888	-4.08806	4.34991e-05	0.00140693	CD630_t0650		tRNA-Ala
4914892	82934.4	-2.45788	0.401158	-6.12696	8.9575e-10	1.06553e-07	CD630_26880	sspA	small, acid-soluble spore protein
4916573	32834.8	-2.46322	0.381243	-6.46101	1.04008e-10	1.61472e-08	CD630_32490	sspB	small, acid-soluble spore protein
4915202	262950	-2.46466	0.358108	-6.88244	5.88342e-12	1.14175e-09	CD630_10670		hypothetical protein
4915237	13408.3	-2.46867	0.398016	-6.20244	5.55937e-10	7.50514e-08	CD630_32300	bclA2	exosporium glycoprotein
4915111	408.932	-2.49872	0.68727	-3.63572	0.000277207	0.00614806	CD630_28160		hypothetical protein
4913834	378.362	-2.53401	0.478809	-5.29233	1.20769e-07	8.92826e-06	CD630_08050	etfA	electron transfer flavoprotein subunit alpha
4914074	8753.27	-2.55678	0.285682	-8.94974	3.56327e-19	1.84399e-16	CD630_06600	tcdB	toxin B
4915465	6994.45	-2.57295	0.239504	-10.7428	6.40538e-27	9.94436e-24	CD630_01960		pseudo
4913716	5441.05	-2.57989	0.307519	-8.38938	4.88729e-17	1.68611e-14	CD630_30320		pyridoxal phosphate-dependent transferase
4913833	236.421	-2.59387	0.437499	-5.92886	3.05046e-09	3.05538e-07	CD630_08040	etfB	electron transfer flavoprotein subunit beta
4913829	138.462	-2.69795	0.553125	-4.87765	1.0736e-06	6.06095e-05	CD630_08000	crt1	3-hydroxybutyryl-CoA dehydratase
4913832	371.864	-2.72237	0.429881	-6.33286	2.40664e-10	3.55838e-08	CD630_08030		acyl-CoA dehydrogenase
4914402	473.864	-2.73201	0.587005	-4.65416	3.25311e-06	0.000155399	CD630_26790	bdhA	3-hydroxybutyrate dehydrogenase
4913831	267.298	-2.77053	0.495635	-5.58985	2.2727e-08	1.96021e-06	CD630_08020		CoA-transferase
4913196	4066.47	-2.77646	0.453146	-6.12707	8.95124e-10	1.06553e-07	CD630_05970	cotJB1	spore coat peptide assembly protein CotJB
4914076	53604.8	-2.78217	0.305658	-9.10225	8.84764e-20	5.49439e-17	CD630_06630	tcdA	toxin A
4913195	5186.22	-2.78681	0.508153	-5.48421	4.15331e-08	3.30667e-06	CD630_05960		hypothetical protein
4914399	417.623	-2.91203	0.625364	-4.65653	3.21577e-06	0.000155399	CD630_26760	thlA2	acetoacetyl-CoA thiolase 2
4914350	4852.87	-2.93909	0.309415	-9.49885	2.12223e-21	2.19651e-18	CD630_21840		pseudo
4914403	142.688	-2.9527	0.341232	-8.65304	5.01475e-18	1.94635e-15	CD630_26800		permease
4913830	233.766	-2.96732	0.527186	-5.6286	1.81679e-08	1.657e-06	CD630_08010		divalent anion symporter family permease
4914400	184.098	-3.02755	0.538344	-5.62382	1.8678e-08	1.657e-06	CD630_26770	scoA	acetyl-CoA--acetoacetyl-CoA transferase subunit alpha
4914113	19078.9	-3.07623	0.354238	-8.68406	3.81894e-18	1.69397e-15	CD630_36200		hypothetical protein
4913945	22747	-3.17605	0.449976	-7.05825	1.6861e-12	3.73954e-10	CD630_16130		hypothetical protein
4914401	293.811	-3.25288	0.577749	-5.63027	1.79931e-08	1.657e-06	CD630_26780	scoB	succinyl CoA:3-oxoacid CoA-transferase subunit B
4913197	40627	-3.28929	0.356107	-9.2368	2.53976e-20	1.97149e-17	CD630_05980	cotJC1	spore-coat protein CotJC
4913041	333011	-3.86205	0.492231	-7.84601	4.29486e-15	1.21232e-12	CD630_15810		hypothetical protein
4914073	14.2952	-5.60502	1.16238	-4.82202	1.4211e-06	7.74128e-05	CD630_06590	tcdR	alternative RNA polymerase sigma factor TcdR
4913450	18.633	-8.05741	1.23424	-6.52825	6.65416e-11	1.08743e-08	CD630_t0760		tRNA-Asp
4915559	3806.2	-8.15805	0.288536	-28.2739	7.23504e-176	2.24648e-172	CD630_20100	ermB	23S rRNA (adenine(2058)-N(6))-methyltransferase Erm(B)
4916068	30.1193	-8.76307	1.2689	-6.90602	4.98435e-12	1.03176e-09	CD630_t0390		tRNA-Met
4914505	46.7964	-9.39477	1.16481	-8.06547	7.2956e-16	2.26528e-13	CD630_t0790		tRNA-Ser
4916057	3815.85	-11.4866	2.24065	-5.12646	2.9524e-07	1.95047e-05	CD630_20070	ermB	23S rRNA (adenine(2058)-N(6))-methyltransferase Erm(B)
