## Extended Data Table 4 for "Clostridium difficile exploits a host metabolite produced during toxin-mediated infection"

### Sheet: ED Table 4
Primer	Source
KPB.67.srlD.5'F	This study
630 upstream homologous region srlD with Gibson overhang for deletion with pMTL-YN3
CAAGGCAAGACCGATCGGGCCCCCTGCAGG GCAAAAATAGGTATAGCACTAGGAA
KPB.68.SrlD.5'R	This study
630 upstream homologous region srlD with Gibson overhang for deletion with pMTL-YN3
GAGTTCATCTTGAGACACTCCATAAAAACC TTTCATTTCCCCTTTTTTATCACATTAAAA
KPB.69.SrlD.3'F	This study
630 downstream homologous region srlD with Gibson overhang for deletion with pMTL-YN3
TTTTAATGTGATAAAAAAGGGGAAATGAAA GGTTTTTATGGAGTGTCTCAAGATGAACTC
KPB.70.SrlD.3'R	This study
630 downstream homologous region srlD with Gibson overhang for deletion with pMTL-YN3
AATTGTTCAAAAAAATAATGGCGGCGCGCC CCATAGCTATAGCTAAAGCTCCA
KPB.71.srlD.qPCR.F	This study
qPCR srlD
TGTACAATGCAGGAGTGGCT
KPB.72.srlD.qPCR.R	This study
qPCR srlD
CAAATAGAAAGTACCCATTTAAATTTACGTCT
KPB.76.srlD.Flankingclose.F	This study
PCR screen for srlD deletion
AGGAACCTTATATCTTGAAGAAAAAGAAAT
KPB.77.srlD.Flankingclose.R	This study
PCR screen for srlD deletion
GCTATCTCAAAATAAAGATAAACCTCT
KPC.33.Akr1b3.F	Pastel et al 2015
Mouse Aldose Reductase for qRT-PCR
GAGGACATGGCCACTCTACTCAGC
KPC.34.Akr1b3.R	Pastel et al 2015
Mouse Aldose Reductase for qRT-PCR
CTTCGGCGTGGAAGGGGTAATCC
KPC.35.Sord.F	Cao et al 2009
Mouse sorbitol dehydrogenase for qRT-PCR
TGG GAG CTG CTC AAG TTG TG
KPC.36.Sord.R	Cao et al 2009
Mouse sorbitol dehydrogenase for qRT-PCR
GGT CTC TTT GCC AAC CTG GAT
KPC.43.GAPDH.F	Winter et al 2010
Mouse GAPDH for qRT-PCR control
﻿TGTAGACCATGTAGTTGAGGTCA
KPC.44.GAPDH.R	Winter et al 2010
Mouse GAPDH for qRT-PCR control
﻿AGGTCGGTGTGAACGGATTTG
KPC.57.srlR.F	This study
qRT-PCR for srlR
CATATAGCGTTGCAAAGATAGCTGCAAT
KPC.58.srlR.R	This study
qRT-PCR for srlR
TTCAAAATAACTTCCAAAATGTAATGCTATAT
KPC.59.srlA.F	This study
qRT-PCR for srlA
GGTACAGATAGAGTCGAGAGACTTGC
KPC.60.srlA.R	This study
qRT-PCR for srlA
GTGTCATTGGGTTTGCAAATACAAATGTA
KPC.65.∆srlD.F	This study
Primers surrounding srlD deletion for qPCR
AGTTAACTTTTAATGTGATAAAAAAGGGGAAATG
KPC.66.∆srlD.R	This study
Primers surrounding srlD deletion for qPCR
GTGCCTCATGAACTAAAGAGTTCATCTTG
KPC.69.LacZ.F	This study
qPCR pyrE restoration
GGGAAAACCCTGGCGTTACCC
KPC.68.LacZ.R	This study
qPCR pyrE restoration
CATTCAGGCTGCGCAACTGTT
KPA73.pyrE.FlkF	This study
PCR screen pyrE restoration
AGAGAAGGAATAAAAAGTTTAGACGAAATAAGAGG
KPA74.pyrE.FlkR	This study
PCR screen pyrE restoration
GCTCCTACAGCACCTACTCC
